# Tracking SARS-CoV-2 Omicron diverse spike gene mutations identifies multiple inter-variant recombination events

**DOI:** 10.1101/2022.03.13.484129

**Authors:** Junxian Ou, Wendong Lan, Xiaowei Wu, Tie Zhao, Biyan Duan, Peipei Yang, Yi Ren, Lulu Quan, Wei Zhao, Donald Seto, James Chodosh, Jianguo Wu, Qiwei Zhang

**Author notes:** Correspondence: Q.Z., J.W.,.

## Abstract

The current pandemic of COVID-19 is fueled by more infectious emergent Omicron variants. Ongoing concerns of emergent variants include possible recombinants, as genome recombination is an important evolutionary mechanism for the emergence and re-emergence of human viral pathogens. Although recombination events among SARS-CoV-1 and MERS-CoV were well-documented, it has been difficult to detect the recombination signatures in SARS-CoV-2 variants due to their high degree of sequence similarity. In this study, we identified diverse recombination events between two Omicron major subvariants (BA.1 and BA.2) and other variants of concern (VOCs) and variants of interest (VOIs), suggesting that co-infection and subsequent genome recombination play important roles in the ongoing evolution of SARS-CoV-2. Through scanning high-quality completed Omicron spike gene sequences, eighteen core mutations of BA.1 variants (frequency >99%) were identified (eight in NTD, five near the S1/S2 cleavage site, and five in S2). BA.2 variants share three additional amino acid deletions with the Alpha variants. BA.1 subvariants share nine common amino acid mutations (three more than BA.2) in the spike protein with most VOCs, suggesting a possible recombination origin of Omicron from these VOCs. There are three more Alpha-related mutations (del69-70, del144) in BA.1 than BA.2, and therefore BA.1 may be phylogenetically closer to the Alpha variant. Revertant mutations are found in some dominant mutations (frequency >95%) in the BA.1 subvariant. Most notably, multiple additional amino acid mutations in the Delta spike protein were also identified in the recently emerged Omicron isolates, which implied possible recombination events occurred between the Omicron and Delta variants during the on-going pandemic. Monitoring the evolving SARS-CoV-2 genomes especially for recombination is critically important for recognition of abrupt changes to viral attributes including its epitopes which may call for vaccine modifications.
