## Supplementary material for "Tracking SARS-CoV-2 Omicron diverse spike gene mutations identifies multiple inter-variant recombination events": Supplenmental Table 1

### Sheet: nextclade25
Supplementary Table 1. The annotation of haplotypes of Omicron spike protein.
Haplotype	aa Substitutions	Insertions	aa Deletions	Counts
1	Reference	Reference	Reference	Reference
2	A67V,T95I,Y145D,L212I,G339D,S371L,S373P,S375F,K417N,N440K,G446S,S477N,T478K,E484A,Q493R,G496S,Q498R,N501Y,Y505H,T547K,D614G,H655Y,N679K,P681H,N764K,D796Y,N856K,Q954H,N969K,L981F	214EPE	H69-,V70-,G142-,V143-,Y144-,N211-	19745
3	A67V,T95I,Y145D,L212I,G339D,R346K,S371L,S373P,S375F,K417N,N440K,G446S,S477N,T478K,E484A,Q493R,G496S,Q498R,N501Y,Y505H,T547K,D614G,H655Y,N679K,P681H,N764K,D796Y,N856K,Q954H,N969K,L981F	214EPE	H69-,V70-,G142-,V143-,Y144-,N211-	6406
4	A67V,T95I,Y145D,L212I,G339D,R346K,S371L,S373P,S375F,K417N,N440K,G446S,S477N,T478K,E484A,Q493R,G496S,Q498R,N501Y,Y505H,T547K,D614G,H655Y,N679K,P681H,N764K,D796Y,N856K,Q954H,N969K,L981F	214EPE	H69-,V70-,G142-,V143-,Y144-,N211-	6093
5	T19I,A27S,G142D,V213G,G339D,S371F,S373P,S375F,T376A,D405N,R408S,K417N,N440K,S477N,T478K,E484A,Q493R,Q498R,N501Y,Y505H,D614G,H655Y,N679K,P681H,N764K,D796Y,Q954H,N969K		L24-,P25-,P26-	2061
6	A67V,T95I,Y145D,L212I,G339D,S371L,S373P,S375F,K417N,N440K,G446S,S477N,T478K,E484A,Q493R,G496S,Q498R,N501Y,Y505H,T547K,D614G,H655Y,N679K,P681H,N764K,D796Y,N856K,Q954H,N969K,L981F		H69-,V70-,G142-,V143-,Y144-,N211-	1942
7	A67V,T95I,Y145D,L212I,G339D,S371L,S373P,S375F,K417N,N440K,G446S,S477N,T478K,E484A,Q493R,G496S,Q498R,N501Y,Y505H,T547K,D614G,H655Y,N679K,P681H,A701V,N764K,D796Y,N856K,Q954H,N969K,L981F	214EPE	H69-,V70-,G142-,V143-,Y144-,N211-	1586
8	A67V,T95I,Y145D,L212I,G339D,S371L,S373P,S375F,N440K,G446S,S477N,T478K,E484A,Q493R,G496S,Q498R,N501Y,Y505H,T547K,D614G,H655Y,N679K,P681H,N764K,D796Y,N856K,Q954H,N969K,L981F	214EPE	H69-,V70-,G142-,V143-,Y144-,N211-	573
9	A67V,T95I,Y145D,G339D,S371L,S373P,S375F,K417N,N440K,G446S,S477N,T478K,E484A,Q493R,G496S,Q498R,N501Y,Y505H,T547K,D614G,H655Y,N679K,P681H,N764K,D796Y,N856K,Q954H,N969K,L981F		H69-,V70-,G142-,V143-,Y144-	414
10	T19I,G142D,V213G,G339D,S371F,S373P,S375F,T376A,D405N,R408S,K417N,N440K,S477N,T478K,E484A,Q493R,Q498R,N501Y,Y505H,D614G,H655Y,N679K,P681H,N764K,D796Y,Q954H,N969K			397
11	A67V,T95I,Y145D,L212I,G339D,S371L,S373P,S375F,S477N,T478K,E484A,Q493R,G496S,Q498R,N501Y,Y505H,T547K,D614G,H655Y,N679K,P681H,N764K,D796Y,N856K,Q954H,N969K,L981F	214EPE	H69-,V70-,G142-,V143-,Y144-,N211-	365
12	A67V,T95I,Y145D,L212I,G339D,S371L,S373P,S375F,L452R,S477N,T478K,E484A,Q493R,G496S,Q498R,N501Y,Y505H,T547K,D614G,H655Y,N679K,P681H,N764K,D796Y,N856K,Q954H,N969K,L981F	214EPE	H69-,V70-,G142-,V143-,Y144-,N211-	306
13	A67V,T95I,Y145D,L212I,G339D,R346K,S371L,S373P,S375F,N440K,G446S,S477N,T478K,E484A,Q493R,G496S,Q498R,N501Y,Y505H,T547K,D614G,H655Y,N679K,P681H,N764K,D796Y,N856K,Q954H,N969K,L981F	214EPE	H69-,V70-,G142-,V143-,Y144-,N211-	267
14	A67V,T95I,Y145D,L212I,G339D,S371L,S373P,S375F,N440K,G446S,S477N,T478K,E484A,Q493R,G496S,Q498R,N501Y,Y505H,T547K,D614G,H655Y,N679K,P681H,N764K,D796Y,N856K,Q954H,N969K,L981F		H69-,V70-,G142-,V143-,Y144-,N211-	261
15	A67V,T95I,Y145D,L212I,G339D,R346K,S371L,S373P,S375F,K417N,N440K,G446S,S477N,T478K,E484A,Q493R,G496S,Q498R,N501Y,Y505H,T547K,D614G,H655Y,N679K,P681H,N764K,D796Y,N856K,Q954H,N969K,L981F		H69-,V70-,G142-,V143-,Y144-,N211-	237
16	A67V,T95I,Y145D,L212I,G339D,S371L,S373P,S375F,K417N,N440K,G446S,S477N,T478K,E484A,Q493R,G496S,Q498R,N501Y,Y505H,T547K,D614G,H655Y,N679K,P681H,A701V,N764K,D796Y,N856K,Q954H,N969K,L981F		H69-,V70-,G142-,V143-,Y144-,N211-	233
17	A67V,T95I,Y145D,L212I,G339D,S371L,S373P,S375F,K417N,N440K,G446S,S477N,T478K,E484A,Q493R,G496S,Q498R,N501Y,Y505H,T547K,D614G,H655Y,N679K,P681H,N764K,D796Y,N856K,Q954H,N969K,L981F,I1081V	214EPE	H69-,V70-,G142-,V143-,Y144-,N211-	208
18	A67V,T95I,Y145D,T547K,D614G,H655Y,N679K,P681H,N764K,D796Y,N856K,Q954H,N969K,L981F		H69-,V70-,G142-,V143-,Y144-	206
19	T19I,A27S,G142D,V213G,G339D,S371F,S373P,S375F,T376A,D405N,R408S,K417N,N440K,S477N,T478K,E484A,Q493R,Q498R,N501Y,Y505H,D614G,H655Y,N679K,P681H,N764K,D796Y,Q954H,N969K		L24-,P25-,P26-	187
20	A67V,T95I,Y145D,L212I,G339D,R346K,S371L,S373P,S375F,S477N,T478K,E484A,Q493R,G496S,Q498R,N501Y,Y505H,T547K,D614G,H655Y,N679K,P681H,N764K,D796Y,N856K,Q954H,N969K,L981F	214EPE	H69-,V70-,G142-,V143-,Y144-,N211-	184
21	A67V,T95I,Y145D,L212I,G339D,R346K,S371L,S373P,S375F,K417N,N440K,G446S,S477N,T478K,E484A,Q493R,G496S,Q498R,N501Y,Y505H,T547K,D614G,H655Y,N679K,P681H,N764K,D796Y,N856K,Q954H,N969K,L981F	214EPE	H69-,V70-,G142-,V143-,Y144-,N211-	178
22	A67V,T95I,Y145D,L212I,G339D,R346K,S371L,S373P,S375F,S477N,T478K,E484A,Q493R,G496S,Q498R,N501Y,Y505H,T547K,D614G,H655Y,N679K,P681H,N764K,D796Y,N856K,Q954H,N969K,L981F	214EPE	H69-,V70-,G142-,V143-,Y144-,N211-	164
23	A67V,T95I,Y145D,L212I,G339D,R346K,S371L,S373P,S375F,N440K,G446S,S477N,T478K,E484A,Q493R,G496S,Q498R,N501Y,Y505H,T547K,D614G,H655Y,N679K,P681H,N764K,D796Y,N856K,Q954H,N969K,L981F	214EPE	H69-,V70-,G142-,V143-,Y144-,N211-	159
24	A67V,T95I,Y145D,L212I,G339D,R346K,S371L,S373P,S375F,K417N,N440K,G446S,S477N,T478K,E484A,Q493R,G496S,Q498R,N501Y,Y505H,T547K,D614G,H655Y,N679K,P681H,N764K,D796Y,N856K,Q954H,N969K,L981F		H69-,V70-,G142-,V143-,Y144-,N211-	158
25	A67V,T95I,Y145D,L452R,S477N,T478K,E484A,Q493R,G496S,Q498R,N501Y,Y505H,T547K,D614G,H655Y,N679K,P681H,N764K,D796Y,N856K,Q954H,N969K,L981F		H69-,V70-,G142-,V143-,Y144-	149
26	A67V,T95I,Y145D,L212I,G339D,S371L,S373P,S375F,K417N,G446S,S477N,T478K,E484A,Q493R,G496S,Q498R,N501Y,Y505H,T547K,D614G,H655Y,N679K,P681H,N764K,D796Y,N856K,Q954H,N969K,L981F	214EPE	H69-,V70-,G142-,V143-,Y144-,N211-	140
27	A67V,T95I,Y145D,L212I,G339D,S371L,S373P,S375F,K417N,N440K,G446S,S477N,T478K,E484A,Q493R,G496S,Q498R,N501Y,Y505H,T547K,D614G,H655Y,N679K,P681H,A701V,N764K,D796Y,N856K,Q954H,N969K,L981F	214EPE	H69-,V70-,G142-,V143-,Y144-,N211-	138
28	A67V,T95I,Y145D,L212I,G339D,S371L,S373P,S375F,N440K,G446S,T547K,D614G,H655Y,N679K,P681H,N764K,D796Y,N856K,Q954H,N969K,L981F	214EPE	H69-,V70-,G142-,V143-,Y144-,N211-	110
29	A67V,T95I,Y145D,L212I,G339D,S371L,S373P,S375F,K417N,N440K,G446S,S477N,T478K,E484A,Q493R,G496S,Q498R,N501Y,Y505H,T547K,D614G,F643L,H655Y,N679K,P681H,A701V,N764K,D796Y,N856K,Q954H,N969K,L981F	214EPE	H69-,V70-,G142-,V143-,Y144-,N211-	99
30	A67V,T95I,Y145D,L212I,G339D,S371L,S373P,S375F,K417N,N440K,G446S,S477N,T478K,E484A,T547K,D614G,H655Y,N679K,P681H,N764K,D796Y,N856K,Q954H,N969K,L981F	214EPE	H69-,V70-,G142-,V143-,Y144-,N211-	98
31	A67V,T95I,Y145D,L212I,G339D,S371L,S373P,S375F,K417N,N440K,G446S,S477N,T478K,E484A,Q493R,G496S,Q498R,N501Y,Y505H,T547K,D614G,H655Y,N679K,P681H,N764K,D796Y,N856K,Q954H,N969K,L981F,S1147L	214EPE	H69-,V70-,G142-,V143-,Y144-,N211-	95
32	A67V,T95I,Y145D,L212I,G339D,S371L,S373P,S375F,K417N,N440K,G446S,T547K,D614G,H655Y,N679K,P681H,N764K,D796Y,N856K,Q954H,N969K,L981F	214EPE	H69-,V70-,G142-,V143-,Y144-,N211-	93
33	A67V,T95I,Y145D,G339D,S371L,S373P,S375F,K417N,N440K,G446S,S477N,T478K,E484A,Q493R,G496S,Q498R,N501Y,Y505H,T547K,D614G,H655Y,N679K,P681H,A701V,N764K,D796Y,N856K,Q954H,N969K,L981F		H69-,V70-,G142-,V143-,Y144-	91
34	A67V,T95I,Y145D,L212I,G339D,S371L,S373P,S375F,K417N,N440K,G446S,S477N,T478K,E484A,Q493R,G496S,Q498R,N501Y,Y505H,T547K,D614G,H655Y,N679K,P681H,N764K,D796Y,N856K,Q954H,N969K,L981F	214EPE	H69-,V70-,G142-,V143-,Y144-,N211-	86
35	A67V,T95I,Y145D,G339D,S371L,S373P,S375F,K417N,N440K,G446S,S477N,T478K,E484A,Q493R,G496S,Q498R,N501Y,Y505H,T547K,D614G,H655Y,N679K,P681H,N764K,D796Y,N856K,Q954H,N969K,L981F		G142-,V143-,Y144-	75
36	A67V,T95I,Y145D,G339D,S371L,S373P,S375F,K417N,N440K,G446S,S477N,T478K,E484A,Q493R,G496S,Q498R,N501Y,Y505H,T547K,D614G,H655Y,N679K,P681H,N764K,D796Y,N856K,Q954H,N969K,L981F	214EPE	H69-,V70-,G142-,V143-,Y144-	70
37	A67V,T95I,Y145D,L212I,G339D,R346K,S371L,S373P,S375F,K417N,N440K,G446S,S477N,T478K,E484A,Q493R,G496S,Q498R,N501Y,Y505H,T547K,D614G,H655Y,N679K,P681H,N764K,N856K,Q954H,N969K,L981F	214EPE	H69-,V70-,G142-,V143-,Y144-,N211-	66
38	A67V,T95I,Y145D,L212I,G339D,S371L,S373P,S375F,L452R,S477N,T478K,E484A,Q493R,G496S,Q498R,N501Y,Y505H,T547K,D614G,H655Y,N679K,P681H,D796Y,N856K,Q954H,N969K,L981F	214EPE	H69-,V70-,G142-,V143-,Y144-,N211-	65
39	A67V,T95I,Y145D,T547K,D614G,H655Y,N679K,P681H,N764K,D796Y,N856K,Q954H,N969K,L981F		H69-,V70-,G142-,V143-,Y144-	65
40	L5F,A67V,T95I,Y145D,L212I,G339D,S371L,S373P,S375F,K417N,N440K,G446S,S477N,T478K,E484A,Q493R,G496S,Q498R,N501Y,Y505H,T547K,D614G,H655Y,N679K,P681H,N764K,D796Y,N856K,Q954H,N969K,L981F	214EPE	H69-,V70-,G142-,V143-,Y144-,N211-	63
41	A67V,T95I,Y145D,L212I,G339D,S371L,S373P,S375F,K417N,N440K,G446S,S477N,T478K,E484A,Q493R,G496S,Q498R,N501Y,Y505H,T547K,D614G,H655Y,N679K,P681H,D796Y,N856K,Q954H,N969K,L981F	214EPE	H69-,V70-,G142-,V143-,Y144-,N211-	63
42	A67V,T95I,Y145D,L212I,G339D,R346K,S371L,S373P,S375F,K417N,N440K,G446S,S477N,T478K,E484A,Q493R,G496S,Q498R,N501Y,Y505H,T547K,D614G,H655Y,N679K,P681H,N764K,D796Y,N856K,Q954H,N969K,L981F	214EPE	H69-,V70-,G142-,V143-,Y144-,N211-	62
43	A67V,T95I,Y145D,L212I,G339D,R346K,S371L,S373P,S375F,K417N,N440K,G446S,S477N,T478K,E484A,T547K,D614G,H655Y,N679K,P681H,N764K,D796Y,N856K,Q954H,N969K,L981F	214EPE	H69-,V70-,G142-,V143-,Y144-,N211-	62
44	A67V,T95I,Y145D,L212I,G339D,S371L,S373P,S375F,T547K,D614G,H655Y,N679K,P681H,N764K,D796Y,N856K,Q954H,N969K,L981F	214EPE	H69-,V70-,G142-,V143-,Y144-,N211-	61
45	T19I,A27S,G142D,V213G,G339D,S371F,S373P,S375F,T376A,D405N,R408S,K417N,N440K,S477N,T478K,E484A,Q493R,Q498R,N501Y,Y505H,D614G,H655Y,N679K,P681H,N764K,D796Y,Q954H,N969K		L24-,P25-,P26-	58
46	A67V,T95I,Y145D,L212I,G339D,S371L,S373P,S375F,K417N,N440K,G446S,S477N,T478K,E484A,Q493R,G496S,Q498R,N501Y,Y505H,T547K,D614G,H655Y,N679K,P681H,N764K,D796Y,N856K,Q954H,N969K,L981F,I1081V		H69-,V70-,G142-,V143-,Y144-,N211-	58
47	A67V,T95I,Y145D,L212I,G339D,R346K,S371L,S373P,S375F,N440K,G446S,T547K,D614G,H655Y,N679K,P681H,N764K,D796Y,N856K,Q954H,N969K,L981F	214EPE	H69-,V70-,G142-,V143-,Y144-,N211-	55
48	A67V,T95I,Y145D,L212I,G339D,R346K,S371L,S373P,S375F,N440K,G446S,S477N,T478K,E484A,Q493R,G496S,Q498R,N501Y,Y505H,T547K,D614G,H655Y,N679K,P681H,N764K,D796Y,N856K,Q954H,N969K,L981F		H69-,V70-,G142-,V143-,Y144-,N211-	55
49	A67V,T95I,Y145D,L212I,G339D,R346K,S371L,S373P,S375F,K417N,N440K,G446S,S477N,T478K,E484A,Q493R,G496S,Q498R,N501Y,Y505H,T547K,D614G,H655Y,N679K,P681H,N764K,D796Y,N856K,Q954H,N969K,L981F	214EPE	H69-,V70-,G142-,V143-,Y144-,N211-	54
50	A67V,T95I,Y145D,L212I,K417N,N440K,G446S,S477N,T478K,E484A,Q493R,G496S,Q498R,N501Y,Y505H,T547K,D614G,H655Y,N679K,P681H,N764K,D796Y,N856K,Q954H,N969K,L981F	214EPE	H69-,V70-,G142-,V143-,Y144-,N211-	52
